# Heterogeneous constraint and adaptation across the malaria parasite life cycle

**DOI:** 10.1101/2025.02.11.636054

**Authors:** Sarah A. Perkins, Daniel E. Neafsey, Angela M. Early

## Abstract

Evolutionary forces vary across genomes, creating disparities in how traits evolve. In organisms with complex life cycles, it is unclear how intrinsic differences among discrete life stages impact evolution. We looked for life history-driven changes in patterns of adaptation in *Plasmodium falciparum*, a malaria-causing parasite with a multi-stage life cycle. Categorizing genes based on their expression in different life stages, we compared patterns of between- and within-species polymorphism across stages by estimating nonsynonymous to synonymous substitution rate ratios (*dN/dS*) and mean pairwise nucleotide diversity (𝞹_NS_/𝞹_S_). Considering these alongside estimates of Tajima’s *D*, fixation probability, adaptive divergence proportion and rate, and *F_ST_*, we looked for changes in the drift-selection balance in life stages subject to transmission bottlenecks and changes in ploidy. We observed signals of reduced selection efficacy in genes exclusively expressed in sporozoites, the parasite form transmitted from mosquitoes to humans and often targeted by vaccines and monoclonal antibodies. We discuss implications for how parasites evolve to resist therapeutics and consider functional, molecular, and population genetic factors that could contribute to these patterns.
