## Supplementary material for "Heterogeneous constraint and adaptation across the malaria parasite life cycle": m3_combined.csv

gene	stage
PF3D7_1116800	ookinete
PF3D7_1354700	sporozoite
PF3D7_1024000	ookinete
PF3D7_0303200	schizont
PF3D7_0217500	schizont
PF3D7_0512400	ookinete
PF3D7_0814700	ookinete
PF3D7_0906400	gametocyte
PF3D7_0508100	schizont
PF3D7_1327400	schizont
PF3D7_1231400	gametocyte
PF3D7_1359600	trophozoite
PF3D7_0909600	trophozoite
PF3D7_0404900	schizont
PF3D7_0507300	ookinete
PF3D7_0708400	ring
PF3D7_0317300	schizont
PF3D7_1209300	schizont
PF3D7_0627100	schizont
PF3D7_0802000	ring
PF3D7_1451200	ring
PF3D7_0932200	schizont
PF3D7_1024100	ookinete
PF3D7_0626400	schizont
PF3D7_0920000	gametocyte
PF3D7_1342600	ookinete
PF3D7_1234100	gametocyte
PF3D7_1235300	trophozoite
PF3D7_1107300	schizont
PF3D7_1023800	sporozoite
PF3D7_1136000	trophozoite
PF3D7_0305000	trophozoite
PF3D7_0304200	schizont
PF3D7_0107500	ring
PF3D7_1435300	schizont
PF3D7_0826100	trophozoite
PF3D7_0417100	ookinete
PF3D7_1456000	trophozoite
PF3D7_1442400	schizont
PF3D7_1139100	ookinete
PF3D7_0518900	ookinete
PF3D7_0818800	gametocyte
PF3D7_0107700	gametocyte
PF3D7_1435200	gametocyte
PF3D7_1006000	gametocyte
PF3D7_0625100	gametocyte
PF3D7_1107800	schizont
PF3D7_1349500	schizont
PF3D7_1248700	schizont
PF3D7_1445000	trophozoite
PF3D7_1362100	ookinete
PF3D7_0318500	schizont
PF3D7_1351600	gametocyte
PF3D7_1422900	ookinete
PF3D7_0709900	gametocyte
PF3D7_1322100	gametocyte
PF3D7_0903600	gametocyte
PF3D7_1404900	ring
PF3D7_0814400	schizont
PF3D7_0619200	ring
PF3D7_1361800	schizont
PF3D7_1245800	gametocyte
PF3D7_1033500	gametocyte
PF3D7_1021800	schizont
PF3D7_0611800	schizont
PF3D7_0418800	gametocyte
PF3D7_1417600	trophozoite
PF3D7_1407400	gametocyte
PF3D7_1206300	schizont
PF3D7_0717500	schizont
PF3D7_0410700	schizont
PF3D7_0507400	ookinete
PF3D7_1121700	ring
PF3D7_1362600	gametocyte
PF3D7_0706500	ring
PF3D7_0307900	gametocyte
PF3D7_1232500	schizont
PF3D7_1464600	ring
PF3D7_1420700	ring
PF3D7_0417300	ring
PF3D7_0519800	ookinete
PF3D7_0409100	ring
PF3D7_1137800	sporozoite
PF3D7_0629700	trophozoite
PF3D7_0902900	sporozoite
PF3D7_1116700	ring
PF3D7_0916700	gametocyte
PF3D7_1247500	schizont
PF3D7_0911900	ring
PF3D7_1022500	ring
PF3D7_0912100	gametocyte
PF3D7_0304700	sporozoite
PF3D7_0924000	schizont
PF3D7_0417400	schizont
PF3D7_0107100	gametocyte
PF3D7_0407600	sporozoite
PF3D7_1445600	ring
PF3D7_0315700	gametocyte
PF3D7_1442600	gametocyte
PF3D7_1434400	schizont
PF3D7_1407600	ookinete
PF3D7_0104100	trophozoite
PF3D7_0107300	gametocyte
PF3D7_0421900	gametocyte
PF3D7_1415100	gametocyte
PF3D7_1231200	ookinete
PF3D7_1446900	ring
PF3D7_1344400	gametocyte
PF3D7_0511500	schizont
PF3D7_1308500	ring
PF3D7_1468400	sporozoite
PF3D7_1359900	schizont
PF3D7_1026400	gametocyte
PF3D7_0103900	ring
PF3D7_0404000	gametocyte
PF3D7_1212800	trophozoite
PF3D7_1342900	gametocyte
PF3D7_1017800	ring
PF3D7_0209500	ookinete
PF3D7_0405700	gametocyte
PF3D7_1322400	gametocyte
PF3D7_0404800	schizont
PF3D7_1146300	gametocyte
PF3D7_0728700	gametocyte
PF3D7_1021900	trophozoite
PF3D7_1030300	schizont
PF3D7_1218000	gametocyte
PF3D7_1427100	gametocyte
PF3D7_0801900	gametocyte
PF3D7_1136900	ookinete
PF3D7_0818600	ookinete
PF3D7_0525800	schizont
PF3D7_1131700	gametocyte
PF3D7_1031900	gametocyte
PF3D7_1201400	gametocyte
PF3D7_1132000	trophozoite
PF3D7_1201300	sporozoite
PF3D7_1336400	ring
PF3D7_0829600	sporozoite
PF3D7_1201700	gametocyte
PF3D7_1475400	sporozoite
PF3D7_0934600	gametocyte
PF3D7_1131900	sporozoite
PF3D7_1220700	gametocyte
PF3D7_0812900	gametocyte
PF3D7_0212600	sporozoite
PF3D7_1473700	gametocyte
PF3D7_0411400	ookinete
PF3D7_0808200	ookinete
PF3D7_1444700	sporozoite
PF3D7_1332200	ookinete
PF3D7_1139600	gametocyte
PF3D7_1238000	trophozoite
PF3D7_1218100	ookinete
PF3D7_1026500	ookinete
PF3D7_0214600	ookinete
PF3D7_1449000	ookinete
PF3D7_0918700	ookinete
PF3D7_0102700	ookinete
PF3D7_1216700	gametocyte
PF3D7_1329700	ookinete
PF3D7_0408600	gametocyte
PF3D7_1336600	ring
PF3D7_1251200	schizont
PF3D7_1408300	sporozoite
PF3D7_0421800	sporozoite
PF3D7_0610700	gametocyte
PF3D7_0931600	trophozoite
PF3D7_0925100	gametocyte
PF3D7_1017500	sporozoite
PF3D7_0207200	gametocyte
PF3D7_0629300	sporozoite
PF3D7_0202100	sporozoite
PF3D7_1029700	ookinete
PF3D7_1476100	sporozoite
PF3D7_0317100	ring
PF3D7_0919200	gametocyte
PF3D7_1022300	gametocyte
PF3D7_1302200	sporozoite
PF3D7_0830300	sporozoite
PF3D7_1313100	ring
PF3D7_1132100	sporozoite
PF3D7_0901500	sporozoite
PF3D7_1352900	sporozoite
