## Supplementary material for "Heterogeneous constraint and adaptation across the malaria parasite life cycle": stage_specific.csv

gene	stage
PF3D7_0111600	ookinete
PF3D7_0112100	ookinete
PF3D7_0113400	ookinete
PF3D7_0113800	ookinete
PF3D7_0206000	ookinete
PF3D7_0209200	ookinete
PF3D7_0210500	ookinete
PF3D7_0213400	ookinete
PF3D7_0213500	ookinete
PF3D7_0214700	ookinete
PF3D7_0217700	ookinete
PF3D7_0304500	ookinete
PF3D7_0309800	ookinete
PF3D7_0310100	ookinete
PF3D7_0312900	ookinete
PF3D7_0315200	ookinete
PF3D7_0315300	ookinete
PF3D7_0315600	ookinete
PF3D7_0320400	ookinete
PF3D7_0403300	ookinete
PF3D7_0405600	ookinete
PF3D7_0408800	ookinete
PF3D7_0411300	ookinete
PF3D7_0417000	ookinete
PF3D7_0417100	ookinete
PF3D7_0422800	ookinete
PF3D7_0422900	ookinete
PF3D7_0423100	ookinete
PF3D7_0507000	ookinete
PF3D7_0507300	ookinete
PF3D7_0507400	ookinete
PF3D7_0508400	ookinete
PF3D7_0509200	ookinete
PF3D7_0512400	ookinete
PF3D7_0512800	ookinete
PF3D7_0514500	ookinete
PF3D7_0517200	ookinete
PF3D7_0518900	ookinete
PF3D7_0522900	ookinete
PF3D7_0528300	ookinete
PF3D7_0604900	ookinete
PF3D7_0605000	ookinete
PF3D7_0605700	ookinete
PF3D7_0606400	ookinete
PF3D7_0608000	ookinete
PF3D7_0609600	ookinete
PF3D7_0618100	ookinete
PF3D7_0623500	ookinete
PF3D7_0623800	ookinete
PF3D7_0625900	ookinete
PF3D7_0700800	ookinete
PF3D7_0702600	ookinete
PF3D7_0716100	ookinete
PF3D7_0716900	ookinete
PF3D7_0718600	ookinete
PF3D7_0719300	ookinete
PF3D7_0721700	ookinete
PF3D7_0721900	ookinete
PF3D7_0727700	ookinete
PF3D7_0801300	ookinete
PF3D7_0802700	ookinete
PF3D7_0805200	ookinete
PF3D7_0807400	ookinete
PF3D7_0814700	ookinete
PF3D7_0817100	ookinete
PF3D7_0819200	ookinete
PF3D7_0819400	ookinete
PF3D7_0821300	ookinete
PF3D7_0823500	ookinete
PF3D7_0824000	ookinete
PF3D7_0824100	ookinete
PF3D7_0907600	ookinete
PF3D7_0912600	ookinete
PF3D7_0912700	ookinete
PF3D7_0915700	ookinete
PF3D7_0922900	ookinete
PF3D7_0924700	ookinete
PF3D7_0926600	ookinete
PF3D7_0929100	ookinete
PF3D7_0929300	ookinete
PF3D7_0929600	ookinete
PF3D7_0929900	ookinete
PF3D7_0935700	ookinete
PF3D7_1004900	ookinete
PF3D7_1005600	ookinete
PF3D7_1006500	ookinete
PF3D7_1007000	ookinete
PF3D7_1007300	ookinete
PF3D7_1011500	ookinete
PF3D7_1024000	ookinete
PF3D7_1024100	ookinete
PF3D7_1024700	ookinete
PF3D7_1027600	ookinete
PF3D7_1032500	ookinete
PF3D7_1106600	ookinete
PF3D7_1108300	ookinete
PF3D7_1109400	ookinete
PF3D7_1112000	ookinete
PF3D7_1116800	ookinete
PF3D7_1117200	ookinete
PF3D7_1118600	ookinete
PF3D7_1121800	ookinete
PF3D7_1124700	ookinete
PF3D7_1125400	ookinete
PF3D7_1139100	ookinete
PF3D7_1140000	ookinete
PF3D7_1144700	ookinete
PF3D7_1144900	ookinete
PF3D7_1145000	ookinete
PF3D7_1146100	ookinete
PF3D7_1205100	ookinete
PF3D7_1211100	ookinete
PF3D7_1213700	ookinete
PF3D7_1220000	ookinete
PF3D7_1227800	ookinete
PF3D7_1228100	ookinete
PF3D7_1231200	ookinete
PF3D7_1232900	ookinete
PF3D7_1236600	ookinete
PF3D7_1243300	ookinete
PF3D7_1244500	ookinete
PF3D7_1247900	ookinete
PF3D7_1251000	ookinete
PF3D7_1252200	ookinete
PF3D7_1309800	ookinete
PF3D7_1310100	ookinete
PF3D7_1310400	ookinete
PF3D7_1311700	ookinete
PF3D7_1312450	ookinete
PF3D7_1316400	ookinete
PF3D7_1318900	ookinete
PF3D7_1319200	ookinete
PF3D7_1328600	ookinete
PF3D7_1329500	ookinete
PF3D7_1332400	ookinete
PF3D7_1332500	ookinete
PF3D7_1338500	ookinete
PF3D7_1340000	ookinete
PF3D7_1340500	ookinete
PF3D7_1342600	ookinete
PF3D7_1351700	ookinete
PF3D7_1359800	ookinete
PF3D7_1362100	ookinete
PF3D7_1403200	ookinete
PF3D7_1404300	ookinete
PF3D7_1405000	ookinete
PF3D7_1407700	ookinete
PF3D7_1412500	ookinete
PF3D7_1413600	ookinete
PF3D7_1413700	ookinete
PF3D7_1418300	ookinete
PF3D7_1419500	ookinete
PF3D7_1420100	ookinete
PF3D7_1420900	ookinete
PF3D7_1422800	ookinete
PF3D7_1422900	ookinete
PF3D7_1430000	ookinete
PF3D7_1431100	ookinete
PF3D7_1434200	ookinete
PF3D7_1434900	ookinete
PF3D7_1449000	ookinete
PF3D7_1454900	ookinete
PF3D7_1469500	ookinete
PF3D7_1473000	ookinete
PF3D7_0104400	gametocyte
PF3D7_0107300	gametocyte
PF3D7_0107700	gametocyte
PF3D7_0108600	gametocyte
PF3D7_0108800	gametocyte
PF3D7_0109300	gametocyte
PF3D7_0109400	gametocyte
PF3D7_0110100	gametocyte
PF3D7_0113900	gametocyte
PF3D7_0114000	gametocyte
PF3D7_0115100	gametocyte
PF3D7_0203700	gametocyte
PF3D7_0204000	gametocyte
PF3D7_0205000	gametocyte
PF3D7_0205100	gametocyte
PF3D7_0211400	gametocyte
PF3D7_0212700	gametocyte
PF3D7_0213600	gametocyte
PF3D7_0213800	gametocyte
PF3D7_0214400	gametocyte
PF3D7_0215600	gametocyte
PF3D7_0304100	gametocyte
PF3D7_0306200	gametocyte
PF3D7_0307300	gametocyte
PF3D7_0307900	gametocyte
PF3D7_0311600	gametocyte
PF3D7_0318000	gametocyte
PF3D7_0319900	gametocyte
PF3D7_0322400	gametocyte
PF3D7_0322600	gametocyte
PF3D7_0404000	gametocyte
PF3D7_0405700	gametocyte
PF3D7_0417600	gametocyte
PF3D7_0417700	gametocyte
PF3D7_0417900	gametocyte
PF3D7_0418800	gametocyte
PF3D7_0419000	gametocyte
PF3D7_0421900	gametocyte
PF3D7_0502600	gametocyte
PF3D7_0504500	gametocyte
PF3D7_0505000	gametocyte
PF3D7_0510700	gametocyte
PF3D7_0512100	gametocyte
PF3D7_0513000	gametocyte
PF3D7_0514000	gametocyte
PF3D7_0515500	gametocyte
PF3D7_0517800	gametocyte
PF3D7_0520100	gametocyte
PF3D7_0521500	gametocyte
PF3D7_0521900	gametocyte
PF3D7_0527400	gametocyte
PF3D7_0528900	gametocyte
PF3D7_0530500	gametocyte
PF3D7_0530600	gametocyte
PF3D7_0530700	gametocyte
PF3D7_0530750	gametocyte
PF3D7_0530800	gametocyte
PF3D7_0602000	gametocyte
PF3D7_0603600	gametocyte
PF3D7_0604400	gametocyte
PF3D7_0607200	gametocyte
PF3D7_0609100	gametocyte
PF3D7_0609400	gametocyte
PF3D7_0612500	gametocyte
PF3D7_0615100	gametocyte
PF3D7_0615200	gametocyte
PF3D7_0616700	gametocyte
PF3D7_0618500	gametocyte
PF3D7_0621400	gametocyte
PF3D7_0624900	gametocyte
PF3D7_0625100	gametocyte
PF3D7_0626000	gametocyte
PF3D7_0630200	gametocyte
PF3D7_0630800	gametocyte
PF3D7_0703900	gametocyte
PF3D7_0708000	gametocyte
PF3D7_0709900	gametocyte
PF3D7_0710500	gametocyte
PF3D7_0710700	gametocyte
PF3D7_0716700	gametocyte
PF3D7_0718000	gametocyte
PF3D7_0719100	gametocyte
PF3D7_0722500	gametocyte
PF3D7_0722800	gametocyte
PF3D7_0722900	gametocyte
PF3D7_0726200	gametocyte
PF3D7_0726800	gametocyte
PF3D7_0728500	gametocyte
PF3D7_0729900	gametocyte
PF3D7_0731800	gametocyte
PF3D7_0800600	gametocyte
PF3D7_0805300	gametocyte
PF3D7_0805400	gametocyte
PF3D7_0809700	gametocyte
PF3D7_0809800	gametocyte
PF3D7_0810200	gametocyte
PF3D7_0813800	gametocyte
PF3D7_0815100	gametocyte
PF3D7_0816800	gametocyte
PF3D7_0818800	gametocyte
PF3D7_0822200	gametocyte
PF3D7_0822400	gametocyte
PF3D7_0824300	gametocyte
PF3D7_0824500	gametocyte
PF3D7_0825700	gametocyte
PF3D7_0825800	gametocyte
PF3D7_0825900	gametocyte
PF3D7_0827200	gametocyte
PF3D7_0827400	gametocyte
PF3D7_0831300	gametocyte
PF3D7_0903600	gametocyte
PF3D7_0904200	gametocyte
PF3D7_0904300	gametocyte
PF3D7_0906400	gametocyte
PF3D7_0909000	gametocyte
PF3D7_0913900	gametocyte
PF3D7_0915200	gametocyte
PF3D7_0916700	gametocyte
PF3D7_0920000	gametocyte
PF3D7_0922300	gametocyte
PF3D7_0924800	gametocyte
PF3D7_0925000	gametocyte
PF3D7_0926300	gametocyte
PF3D7_0928100	gametocyte
PF3D7_0928500	gametocyte
PF3D7_0930000	gametocyte
PF3D7_1003700	gametocyte
PF3D7_1006000	gametocyte
PF3D7_1006300	gametocyte
PF3D7_1006600	gametocyte
PF3D7_1007100	gametocyte
PF3D7_1008800	gametocyte
PF3D7_1010400	gametocyte
PF3D7_1010500	gametocyte
PF3D7_1010900	gametocyte
PF3D7_1013700	gametocyte
PF3D7_1017400	gametocyte
PF3D7_1018400	gametocyte
PF3D7_1020000	gametocyte
PF3D7_1020200	gametocyte
PF3D7_1020600	gametocyte
PF3D7_1020700	gametocyte
PF3D7_1021500	gametocyte
PF3D7_1022600	gametocyte
PF3D7_1023300	gametocyte
PF3D7_1023500	gametocyte
PF3D7_1023600	gametocyte
PF3D7_1024400	gametocyte
PF3D7_1026100	gametocyte
PF3D7_1027000	gametocyte
PF3D7_1030200	gametocyte
PF3D7_1032000	gametocyte
PF3D7_1035000	gametocyte
PF3D7_1038400	gametocyte
PF3D7_1103500	gametocyte
PF3D7_1106900	gametocyte
PF3D7_1107900	gametocyte
PF3D7_1109100	gametocyte
PF3D7_1110800	gametocyte
PF3D7_1112700	gametocyte
PF3D7_1113900	gametocyte
PF3D7_1114500	gametocyte
PF3D7_1118200	gametocyte
PF3D7_1118500	gametocyte
PF3D7_1118800	gametocyte
PF3D7_1119100	gametocyte
PF3D7_1119200	gametocyte
PF3D7_1120700	gametocyte
PF3D7_1122100	gametocyte
PF3D7_1122200	gametocyte
PF3D7_1126700	gametocyte
PF3D7_1126800	gametocyte
PF3D7_1127600	gametocyte
PF3D7_1128300	gametocyte
PF3D7_1131500	gametocyte
PF3D7_1131700	gametocyte
PF3D7_1133700	gametocyte
PF3D7_1134600	gametocyte
PF3D7_1137700	gametocyte
PF3D7_1140500	gametocyte
PF3D7_1141100	gametocyte
PF3D7_1143300	gametocyte
PF3D7_1143600	gametocyte
PF3D7_1143900	gametocyte
PF3D7_1146800	gametocyte
PF3D7_1147200	gametocyte
PF3D7_1204200	gametocyte
PF3D7_1204400	gametocyte
PF3D7_1207700	gametocyte
PF3D7_1207800	gametocyte
PF3D7_1210200	gametocyte
PF3D7_1214500	gametocyte
PF3D7_1214800	gametocyte
PF3D7_1215100	gametocyte
PF3D7_1218000	gametocyte
PF3D7_1218800	gametocyte
PF3D7_1218900	gametocyte
PF3D7_1221100	gametocyte
PF3D7_1222900	gametocyte
PF3D7_1228900	gametocyte
PF3D7_1231400	gametocyte
PF3D7_1232200	gametocyte
PF3D7_1234700	gametocyte
PF3D7_1235800	gametocyte
PF3D7_1237600	gametocyte
PF3D7_1239400	gametocyte
PF3D7_1242400	gametocyte
PF3D7_1245400	gametocyte
PF3D7_1245800	gametocyte
PF3D7_1246600	gametocyte
PF3D7_1247800	gametocyte
PF3D7_1250100	gametocyte
PF3D7_1302100	gametocyte
PF3D7_1302400	gametocyte
PF3D7_1303900	gametocyte
PF3D7_1304500	gametocyte
PF3D7_1305200	gametocyte
PF3D7_1307300	gametocyte
PF3D7_1310000	gametocyte
PF3D7_1311200	gametocyte
PF3D7_1312700	gametocyte
PF3D7_1316000	gametocyte
PF3D7_1316700	gametocyte
PF3D7_1316800	gametocyte
PF3D7_1318500	gametocyte
PF3D7_1319000	gametocyte
PF3D7_1319600	gametocyte
PF3D7_1322100	gametocyte
PF3D7_1322400	gametocyte
PF3D7_1322700	gametocyte
PF3D7_1322900	gametocyte
PF3D7_1323000	gametocyte
PF3D7_1327000	gametocyte
PF3D7_1327100	gametocyte
PF3D7_1333500	gametocyte
PF3D7_1338400	gametocyte
PF3D7_1338800	gametocyte
PF3D7_1341700	gametocyte
PF3D7_1343600	gametocyte
PF3D7_1344400	gametocyte
PF3D7_1347100	gametocyte
PF3D7_1347600	gametocyte
PF3D7_1348700	gametocyte
PF3D7_1348900	gametocyte
PF3D7_1349000	gametocyte
PF3D7_1349100	gametocyte
PF3D7_1350000	gametocyte
PF3D7_1350800	gametocyte
PF3D7_1351600	gametocyte
PF3D7_1354000	gametocyte
PF3D7_1356000	gametocyte
PF3D7_1358600	gametocyte
PF3D7_1360500	gametocyte
PF3D7_1361300	gametocyte
PF3D7_1362700	gametocyte
PF3D7_1362900	gametocyte
PF3D7_1365500	gametocyte
PF3D7_1369300	gametocyte
PF3D7_1401900	gametocyte
PF3D7_1403300	gametocyte
PF3D7_1404000	gametocyte
PF3D7_1405100	gametocyte
PF3D7_1405900	gametocyte
PF3D7_1406500	gametocyte
PF3D7_1410000	gametocyte
PF3D7_1410100	gametocyte
PF3D7_1413100	gametocyte
PF3D7_1416700	gametocyte
PF3D7_1417500	gametocyte
PF3D7_1419600	gametocyte
PF3D7_1420500	gametocyte
PF3D7_1421300	gametocyte
PF3D7_1422300	gametocyte
PF3D7_1425400	gametocyte
PF3D7_1425600	gametocyte
PF3D7_1426500	gametocyte
PF3D7_1427100	gametocyte
PF3D7_1428600	gametocyte
PF3D7_1429300	gametocyte
PF3D7_1429600	gametocyte
PF3D7_1435200	gametocyte
PF3D7_1437700	gametocyte
PF3D7_1438500	gametocyte
PF3D7_1438800	gametocyte
PF3D7_1440600	gametocyte
PF3D7_1441800	gametocyte
PF3D7_1442600	gametocyte
PF3D7_1443500	gametocyte
PF3D7_1446100	gametocyte
PF3D7_1447400	gametocyte
PF3D7_1448600	gametocyte
PF3D7_1448900	gametocyte
PF3D7_1451600	gametocyte
PF3D7_1452800	gametocyte
PF3D7_1453500	gametocyte
PF3D7_1453600	gametocyte
PF3D7_1455000	gametocyte
PF3D7_1455300	gametocyte
PF3D7_1455800	gametocyte
PF3D7_1457100	gametocyte
PF3D7_1457800	gametocyte
PF3D7_1461000	gametocyte
PF3D7_1461700	gametocyte
PF3D7_1461800	gametocyte
PF3D7_1465700	gametocyte
PF3D7_1466500	gametocyte
PF3D7_1466600	gametocyte
PF3D7_1466800	gametocyte
PF3D7_1467000	gametocyte
PF3D7_1467600	gametocyte
PF3D7_1468600	gametocyte
PF3D7_1469100	gametocyte
PF3D7_1470500	gametocyte
PF3D7_1470600	gametocyte
PF3D7_1471800	gametocyte
PF3D7_1472500	gametocyte
PF3D7_1474200	gametocyte
PF3D7_1474300	gametocyte
PF3D7_1474700	gametocyte
PF3D7_1475500	gametocyte
PF3D7_1476700	gametocyte
PF3D7_0106800	ring
PF3D7_0107800	ring
PF3D7_0109950	ring
PF3D7_0111800	ring
PF3D7_0112000	ring
PF3D7_0112200	ring
PF3D7_0203600	ring
PF3D7_0205600	ring
PF3D7_0210400	ring
PF3D7_0210900	ring
PF3D7_0211700	ring
PF3D7_0212300	ring
PF3D7_0215700	ring
PF3D7_0215800	ring
PF3D7_0218300	ring
PF3D7_0219500	ring
PF3D7_0302100	ring
PF3D7_0302600	ring
PF3D7_0304400	ring
PF3D7_0309500	ring
PF3D7_0310900	ring
PF3D7_0312100	ring
PF3D7_0313100	ring
PF3D7_0313900	ring
PF3D7_0316400	ring
PF3D7_0316900	ring
PF3D7_0317400	ring
PF3D7_0319200	ring
PF3D7_0319500	ring
PF3D7_0320800	ring
PF3D7_0402000	ring
PF3D7_0405100	ring
PF3D7_0409500	ring
PF3D7_0415100	ring
PF3D7_0415700	ring
PF3D7_0417200	ring
PF3D7_0417800	ring
PF3D7_0420100	ring
PF3D7_0422400	ring
PF3D7_0504400	ring
PF3D7_0507600	ring
PF3D7_0514300	ring
PF3D7_0514900	ring
PF3D7_0515000	ring
PF3D7_0517000	ring
PF3D7_0517700	ring
PF3D7_0519600	ring
PF3D7_0527500	ring
PF3D7_0528000	ring
PF3D7_0528200	ring
PF3D7_0529000	ring
PF3D7_0530000	ring
PF3D7_0602600	ring
PF3D7_0604700	ring
PF3D7_0608400	ring
PF3D7_0610900	ring
PF3D7_0611400	ring
PF3D7_0613500	ring
PF3D7_0616400	ring
PF3D7_0616800	ring
PF3D7_0618200	ring
PF3D7_0618300	ring
PF3D7_0619500	ring
PF3D7_0621000	ring
PF3D7_0623000	ring
PF3D7_0626800	ring
PF3D7_0704000	ring
PF3D7_0711000	ring
PF3D7_0711400	ring
PF3D7_0715800	ring
PF3D7_0716400	ring
PF3D7_0716800	ring
PF3D7_0717100	ring
PF3D7_0719600	ring
PF3D7_0720600	ring
PF3D7_0720900	ring
PF3D7_0721200	ring
PF3D7_0721500	ring
PF3D7_0722300	ring
PF3D7_0722400	ring
PF3D7_0728000	ring
PF3D7_0728800	ring
PF3D7_0731300	ring
PF3D7_0806100	ring
PF3D7_0811200	ring
PF3D7_0813900	ring
PF3D7_0815200	ring
PF3D7_0816600	ring
PF3D7_0817400	ring
PF3D7_0819000	ring
PF3D7_0820000	ring
PF3D7_0821100	ring
PF3D7_0821600	ring
PF3D7_0821700	ring
PF3D7_0824400	ring
PF3D7_0830400	ring
PF3D7_0901700	ring
PF3D7_0903900	ring
PF3D7_0904400	ring
PF3D7_0904800	ring
PF3D7_0905800	ring
PF3D7_0910400	ring
PF3D7_0911900	ring
PF3D7_0912400	ring
PF3D7_0914600	ring
PF3D7_0914700	ring
PF3D7_0918600	ring
PF3D7_0919000	ring
PF3D7_0921600	ring
PF3D7_0922500	ring
PF3D7_0923400	ring
PF3D7_0931000	ring
PF3D7_0933000	ring
PF3D7_0933200	ring
PF3D7_0933600	ring
PF3D7_0934500	ring
PF3D7_1001200	ring
PF3D7_1003500	ring
PF3D7_1004400	ring
PF3D7_1009300	ring
PF3D7_1010600	ring
PF3D7_1010700	ring
PF3D7_1011900	ring
PF3D7_1012900	ring
PF3D7_1013100	ring
PF3D7_1013300	ring
PF3D7_1013400	ring
PF3D7_1013900	ring
PF3D7_1015800	ring
PF3D7_1015900	ring
PF3D7_1016300	ring
PF3D7_1022800	ring
PF3D7_1025100	ring
PF3D7_1026000	ring
PF3D7_1029600	ring
PF3D7_1030100	ring
PF3D7_1031300	ring
PF3D7_1032700	ring
PF3D7_1033600	ring
PF3D7_1103400	ring
PF3D7_1104000	ring
PF3D7_1105500	ring
PF3D7_1106200	ring
PF3D7_1106800	ring
PF3D7_1107200	ring
PF3D7_1108400	ring
PF3D7_1111100	ring
PF3D7_1113400	ring
PF3D7_1116700	ring
PF3D7_1120000	ring
PF3D7_1120100	ring
PF3D7_1120300	ring
PF3D7_1121600	ring
PF3D7_1126200	ring
PF3D7_1132600	ring
PF3D7_1136800	ring
PF3D7_1139900	ring
PF3D7_1142500	ring
PF3D7_1145600	ring
PF3D7_1149100	ring
PF3D7_1202100	ring
PF3D7_1202200	ring
PF3D7_1205600	ring
PF3D7_1209000	ring
PF3D7_1210000	ring
PF3D7_1212600	ring
PF3D7_1213800	ring
PF3D7_1217300	ring
PF3D7_1224000	ring
PF3D7_1225600	ring
PF3D7_1225700	ring
PF3D7_1226300	ring
PF3D7_1230800	ring
PF3D7_1235600	ring
PF3D7_1236700	ring
PF3D7_1237000	ring
PF3D7_1238300	ring
PF3D7_1239500	ring
PF3D7_1241800	ring
PF3D7_1242200	ring
PF3D7_1249400	ring
PF3D7_1249600	ring
PF3D7_1250300	ring
PF3D7_1250500	ring
PF3D7_1250700	ring
PF3D7_1252300	ring
PF3D7_1252700	ring
PF3D7_1302600	ring
PF3D7_1303000	ring
PF3D7_1305300	ring
PF3D7_1306200	ring
PF3D7_1306600	ring
PF3D7_1308200	ring
PF3D7_1308300	ring
PF3D7_1309500	ring
PF3D7_1310500	ring
PF3D7_1315800	ring
PF3D7_1317000	ring
PF3D7_1317600	ring
PF3D7_1320100	ring
PF3D7_1321300	ring
PF3D7_1323300	ring
PF3D7_1323600	ring
PF3D7_1323800	ring
PF3D7_1324500	ring
PF3D7_1324600	ring
PF3D7_1326300	ring
PF3D7_1334100	ring
PF3D7_1336700	ring
PF3D7_1337200	ring
PF3D7_1338200	ring
PF3D7_1340600	ring
PF3D7_1341200	ring
PF3D7_1347200	ring
PF3D7_1350100	ring
PF3D7_1350400	ring
PF3D7_1351400	ring
PF3D7_1353400	ring
PF3D7_1354900	ring
PF3D7_1357100	ring
PF3D7_1357800	ring
PF3D7_1360900	ring
PF3D7_1367700	ring
PF3D7_1368300	ring
PF3D7_1369400	ring
PF3D7_1401200	ring
PF3D7_1406100	ring
PF3D7_1408000	ring
PF3D7_1408100	ring
PF3D7_1410600	ring
PF3D7_1410900	ring
PF3D7_1411400	ring
PF3D7_1415400	ring
PF3D7_1417700	ring
PF3D7_1419800	ring
PF3D7_1420400	ring
PF3D7_1420700	ring
PF3D7_1425700	ring
PF3D7_1426800	ring
PF3D7_1427500	ring
PF3D7_1428300	ring
PF3D7_1430600	ring
PF3D7_1438000	ring
PF3D7_1438900	ring
PF3D7_1440300	ring
PF3D7_1441200	ring
PF3D7_1442300	ring
PF3D7_1443800	ring
PF3D7_1444500	ring
PF3D7_1445600	ring
PF3D7_1449500	ring
PF3D7_1449700	ring
PF3D7_1452700	ring
PF3D7_1453000	ring
PF3D7_1453700	ring
PF3D7_1454700	ring
PF3D7_1455500	ring
PF3D7_1457300	ring
PF3D7_1458000	ring
PF3D7_1458600	ring
PF3D7_1460400	ring
PF3D7_1460700	ring
PF3D7_1461300	ring
PF3D7_1461600	ring
PF3D7_1467500	ring
PF3D7_1468700	ring
PF3D7_1471300	ring
PF3D7_1472400	ring
PF3D7_1473100	ring
PF3D7_1475200	ring
PF3D7_1475600	ring
PF3D7_0212900	schizont
PF3D7_0214900	schizont
PF3D7_0220800	schizont
PF3D7_0302200	schizont
PF3D7_0303100	schizont
PF3D7_0312300	schizont
PF3D7_0320500	schizont
PF3D7_0321400	schizont
PF3D7_0404800	schizont
PF3D7_0405000	schizont
PF3D7_0405900	schizont
PF3D7_0406000	schizont
PF3D7_0409800	schizont
PF3D7_0419700	schizont
PF3D7_0419800	schizont
PF3D7_0423400	schizont
PF3D7_0423800	schizont
PF3D7_0501500	schizont
PF3D7_0501600	schizont
PF3D7_0508600	schizont
PF3D7_0520500	schizont
PF3D7_0522100	schizont
PF3D7_0603700	schizont
PF3D7_0609800	schizont
PF3D7_0609900	schizont
PF3D7_0610600	schizont
PF3D7_0617100	schizont
PF3D7_0618000	schizont
PF3D7_0620300	schizont
PF3D7_0621100	schizont
PF3D7_0630400	schizont
PF3D7_0713800	schizont
PF3D7_0722200	schizont
PF3D7_0810900	schizont
PF3D7_0811000	schizont
PF3D7_0811700	schizont
PF3D7_0817800	schizont
PF3D7_0905500	schizont
PF3D7_0908000	schizont
PF3D7_0908500	schizont
PF3D7_0914900	schizont
PF3D7_0917300	schizont
PF3D7_0917400	schizont
PF3D7_0920700	schizont
PF3D7_0927500	schizont
PF3D7_0927900	schizont
PF3D7_0932000	schizont
PF3D7_1004500	schizont
PF3D7_1009700	schizont
PF3D7_1009800	schizont
PF3D7_1012100	schizont
PF3D7_1012200	schizont
PF3D7_1013800	schizont
PF3D7_1017100	schizont
PF3D7_1025800	schizont
PF3D7_1030800	schizont
PF3D7_1031200	schizont
PF3D7_1031400	schizont
PF3D7_1113000	schizont
PF3D7_1117400	schizont
PF3D7_1122300	schizont
PF3D7_1133000	schizont
PF3D7_1135100	schizont
PF3D7_1140400	schizont
PF3D7_1217400	schizont
PF3D7_1217500	schizont
PF3D7_1218300	schizont
PF3D7_1236900	schizont
PF3D7_1239000	schizont
PF3D7_1246300	schizont
PF3D7_1313400	schizont
PF3D7_1313500	schizont
PF3D7_1318000	schizont
PF3D7_1321200	schizont
PF3D7_1327500	schizont
PF3D7_1331100	schizont
PF3D7_1337700	schizont
PF3D7_1342100	schizont
PF3D7_1343700	schizont
PF3D7_1348100	schizont
PF3D7_1354400	schizont
PF3D7_1356300	schizont
PF3D7_1401600	schizont
PF3D7_1405700	schizont
PF3D7_1406800	schizont
PF3D7_1409200	schizont
PF3D7_1409400	schizont
PF3D7_1410800	schizont
PF3D7_1415300	schizont
PF3D7_1431400	schizont
PF3D7_1437300	schizont
PF3D7_1440900	schizont
PF3D7_1443000	schizont
PF3D7_1455600	schizont
PF3D7_1463900	schizont
PF3D7_1472600	schizont
PF3D7_1476300	schizont
PF3D7_0104100	trophozoite
PF3D7_0106200	trophozoite
PF3D7_0203300	trophozoite
PF3D7_0303400	trophozoite
PF3D7_0316700	trophozoite
PF3D7_0423200	trophozoite
PF3D7_0509500	trophozoite
PF3D7_0510000	trophozoite
PF3D7_0515200	trophozoite
PF3D7_0523300	trophozoite
PF3D7_0607500	trophozoite
PF3D7_0619600	trophozoite
PF3D7_0619700	trophozoite
PF3D7_0625200	trophozoite
PF3D7_0717000	trophozoite
PF3D7_0726300	trophozoite
PF3D7_0816100	trophozoite
PF3D7_0908100	trophozoite
PF3D7_0911800	trophozoite
PF3D7_0913500	trophozoite
PF3D7_0923600	trophozoite
PF3D7_0925300	trophozoite
PF3D7_0935500	trophozoite
PF3D7_1110600	trophozoite
PF3D7_1119000	trophozoite
PF3D7_1121400	trophozoite
PF3D7_1121500	trophozoite
PF3D7_1122600	trophozoite
PF3D7_1123200	trophozoite
PF3D7_1127500	trophozoite
PF3D7_1201800	trophozoite
PF3D7_1210900	trophozoite
PF3D7_1222500	trophozoite
PF3D7_1322600	trophozoite
PF3D7_1427400	trophozoite
PF3D7_1428800	trophozoite
PF3D7_1433100	trophozoite
PF3D7_1459300	trophozoite
PF3D7_1460900	trophozoite
PF3D7_0408600	sporozoite
PF3D7_0104100	sporozoite
PF3D7_1407700	sporozoite
PF3D7_1024100	sporozoite
PF3D7_0417100	sporozoite
PF3D7_0814600	sporozoite
PF3D7_0812300	sporozoite
PF3D7_1407600	sporozoite
PF3D7_0919500	sporozoite
PF3D7_1023800	sporozoite
PF3D7_1476100	sporozoite
PF3D7_0518900	sporozoite
PF3D7_1201300	sporozoite
PF3D7_0407600	sporozoite
PF3D7_0717800	sporozoite
PF3D7_0616500	sporozoite
PF3D7_0418900	sporozoite
PF3D7_1139600	sporozoite
PF3D7_1422900	sporozoite
PF3D7_1147800	sporozoite
PF3D7_0828200	sporozoite
PF3D7_1302200	sporozoite
PF3D7_0830300	sporozoite
PF3D7_1236600	sporozoite
PF3D7_1456200	sporozoite
PF3D7_1475400	sporozoite
PF3D7_1442600	sporozoite
PF3D7_1137800	sporozoite
PF3D7_0502300	sporozoite
PF3D7_1415100	sporozoite
PF3D7_1026400	sporozoite
PF3D7_0908200	sporozoite
PF3D7_0916300	sporozoite
PF3D7_0814700	sporozoite
PF3D7_1227300	sporozoite
PF3D7_0916600	sporozoite
PF3D7_1029700	sporozoite
PF3D7_1322400	sporozoite
PF3D7_1354700	sporozoite
PF3D7_1008600	sporozoite
PF3D7_1006000	sporozoite
PF3D7_0404800	sporozoite
PF3D7_0411400	sporozoite
PF3D7_0524200	sporozoite
PF3D7_1139700	sporozoite
PF3D7_1451400	sporozoite
PF3D7_0515500	sporozoite
PF3D7_1362100	sporozoite
PF3D7_1350900	sporozoite
PF3D7_0615600	sporozoite
PF3D7_0502100	sporozoite
PF3D7_0521300	sporozoite
PF3D7_0405700	sporozoite
PF3D7_1201700	sporozoite
PF3D7_1246900	sporozoite
PF3D7_0207200	sporozoite
